# Genomic correlates of hyperthermostability revisited: a large-scale validation across 1,963 microbial genomes

**DOI:** 10.64898/2026.04.18.719035

**Authors:** Karsten Suhre

## Abstract

In 2003, Suhre and Claverie demonstrated that the difference between the fraction of charged amino acids and the fraction of polar uncharged amino acids in a proteome (the CvP-bias) was the single genomic feature that most strongly discriminates hyperthermophilic microorganisms from their mesophilic and thermophilic counterparts. The original analysis was based on 71 completely sequenced genomes available at the time. Here, using modern genome databases — specifically the Bacterial and Viral Bioinformatics Resource Center (BV-BRC) for curated optimal growth temperature (OGT) metadata and the NCBI RefSeq FTP archive for sequence data — the same analysis is repeated at approximately 28-fold larger scale, covering 1,963 bacterial and archaeal genomes (103 hyperthermophiles, 409 thermophiles, 1,451 mesophiles). The original finding is confirmed with high statistical confidence: CvP-bias is elevated in hyperthermophiles (mean 11.1 ± 3.1%) relative to mesophiles (5.0 ± 2.0%; ANOVA F = 496, *p* < 10^−170^), with a large effect size (Cohen’s *d* = 2.32) and area under the receiver operating characteristic curve of 0.94 for binary hyper/meso classification. Principal component analysis confirms that the first principal component, explaining 47% of variance, is loaded by CvP-bias as a major contributor, separating hyperthermophiles from other organisms. These results establish that the CvP-bias signal identified in 2003 is not an artifact of small sample size but a genuine, robust property of hyperthermophilic proteomes.
