## Supplementary material for "Genomic correlates of hyperthermostability revisited: a large-scale validation across 1,963 microbial genomes": metrics_original.csv

organism	class	ogt	cvp	mean_pI	dinucl_S	n_proteins
Aquifex aeolicus VF5	hyper	96	15.3978	7.3994	0.195956	1738
Thermotoga maritima MSB8	hyper	80	12.8216	6.9249	0.178265	1857
Pyrococcus horikoshii OT3	hyper	98	14.2139	7.4972	0.173848	1856
Pyrococcus abyssi GE5	hyper	96	14.4541	7.3545	0.15768	1903
Pyrococcus furiosus DSM 3638	hyper	100	13.9065	7.3513	0.169691	2002
Methanocaldococcus jannaschii DSM 2661	hyper	85	14.5944	7.2261	0.205722	1811
Archaeoglobus fulgidus DSM 4304	hyper	83	13.464	6.6613	0.15025	2461
Aeropyrum pernix K1	hyper	95	11.4302	7.4309	0.149171	1704
Sulfolobus solfataricus P2	hyper	80	6.6066	7.5518	0.112785	2826
Thermoplasma acidophilum DSM 1728	thermo	59	5.9508	6.8883	0.115192	1539
Thermoplasma volcanium GSS1	thermo	60	5.8896	7.0939	0.085303	1584
Methanothermobacter thermautotrophicus ΔH	thermo	65	11.3298	6.1328	0.179433	1776
Thermosynechococcus elongatus BP-1	thermo	55	2.857	6.9863	0.159338	2436
Thermoanaerobacter tengcongensis MB4	thermo	75	11.3012	7.1083	0.172519	2510
Thermus thermophilus HB27	thermo	65	15.0805	7.4535	0.242901	2183
Methanopyrus kandleri AV19	hyper	98	17.718	6.235	0.152965	1778
Picrophilus torridus DSM 9790	thermo	60	4.5049	7.1305	0.168887	1578
Geobacillus kaustophilus HTA426	thermo	60	9.6536	7.032	0.232177	3369
Escherichia coli K-12 MG1655	meso	37	3.6212	6.9098	0.152792	4124
Haemophilus influenzae Rd KW20	meso	37	3.803	6.9309	0.163459	1597
Bacillus subtilis subsp. subtilis 168	meso	37	6.3855	6.8487	0.150763	4251
Mycobacterium tuberculosis H37Rv	meso	37	5.0642	6.9068	0.145136	3906
Synechocystis sp. PCC 6803	meso	30	1.3607	6.4232	0.187648	3571
Mycoplasma genitalium G37	meso	37	0.2932	8.7104	0.17604	504
Mycoplasma pneumoniae M129	meso	37	1.2492	8.359	0.147469	678
Chlamydia trachomatis D/UW-3/CX	meso	37	3.1049	7.1651	0.13906	887
Chlamydophila pneumoniae CWL029	meso	37	2.8751	7.1291	0.139495	1036
Treponema pallidum subsp. pallidum SS14	meso	37	6.4344	7.9573	0.117836	976
Borrelia burgdorferi B31	meso	37	5.8551	7.9975	0.189427	1376
Rickettsia prowazekii Madrid E	meso	37	2.5253	8.0173	0.104757	792
Helicobacter pylori 26695	meso	37	5.5966	7.757	0.194605	1426
Neisseria meningitidis MC58	meso	37	5.9508	7.1762	0.212433	1938
Pseudomonas aeruginosa PAO1	meso	37	7.4992	6.9169	0.158815	5649
Campylobacter jejuni NCTC 11168	meso	37	6.6577	7.3819	0.204128	1598
Halobacterium sp. NRC-1	meso	37	9.2236	5.0434	0.207879	2438
Methanosarcina acetivorans C2A	meso	37	6.763	6.4463	0.146313	4627
Methanosarcina mazei Go1	meso	37	7.8508	6.4243	0.151484	3341
Ureaplasma parvum serovar 3 str. ATCC 700970	meso	37	2.2489	8.1292	0.151307	608
Vibrio cholerae O1 biovar El Tor str. N16961	meso	37	2.9713	6.5872	0.141786	3504
Pasteurella multocida subsp. multocida Pm70	meso	37	3.3423	7.0677	0.143784	2026
Caulobacter crescentus CB15	meso	30	7.7021	7.2388	0.178302	3808
Sinorhizobium meliloti 1021	meso	30	7.7283	6.859	0.211491	5945
Agrobacterium fabrum str. C58	meso	28	6.4678	6.7997	0.211741	5173
Mesorhizobium japonicum MAFF 303099	meso	28	6.9387	7.0846	0.208269	7148
Brucella melitensis bv. 1 str. 16M	meso	37	7.4005	7.1555	0.224159	2979
Brucella suis 1330	meso	37	7.2139	7.1238	0.224237	3023
Ralstonia solanacearum GMI1000	meso	30	5.3387	7.4458	0.189955	4922
Buchnera aphidicola str. APS	meso	37	3.3899	9.0082	0.112067	577
Xylella fastidiosa 9a5c	meso	28	4.2747	7.4187	0.135133	2331
Xanthomonas campestris pv. campestris ATCC 33913	meso	28	5.1182	7.261	0.193304	4327
Xanthomonas oryzae pv. oryzae KACC10331	meso	28	5.5203	7.4789	0.191924	3642
Salmonella enterica subsp. enterica serovar Typhi str. CT18	meso	37	3.8049	7.0289	0.159136	4625
Yersinia pestis CO92	meso	37	1.9129	6.9194	0.125304	3834
Clostridium acetobutylicum ATCC 824	meso	37	5.7637	7.4432	0.144238	3835
Clostridium perfringens str. 13	meso	37	8.4396	6.7849	0.179527	2656
Staphylococcus aureus subsp. aureus MW2	meso	37	3.96	6.9178	0.113569	2646
Listeria monocytogenes EGD-e	meso	37	5.4831	6.3658	0.127417	2858
Listeria innocua Clip11262	meso	37	5.7758	6.4582	0.12446	3057
Streptococcus pyogenes M1 GAS	meso	37	4.5142	6.8611	0.121979	1701
Streptococcus pneumoniae R6	meso	37	5.6181	6.502	0.124633	1855
Lactococcus lactis subsp. lactis Il1403	meso	30	3.8755	6.8182	0.150607	2230
Enterococcus faecalis V583	meso	37	3.7475	6.6311	0.125943	3165
Deinococcus radiodurans R1	meso	30	5.4837	6.9578	0.156738	3109
Fusobacterium nucleatum subsp. nucleatum ATCC 25586	meso	37	8.3151	7.2264	0.197653	1952
Mycobacterium leprae TN	meso	37	4.5876	6.8683	0.109636	2228
Corynebacterium glutamicum ATCC 13032	meso	30	4.353	5.9878	0.12848	2900
Tropheryma whipplei TW08/27	meso	37	2.8905	7.9085	0.095462	836
Nitrosomonas europaea ATCC 19718	meso	28	4.8418	6.8883	0.138076	2513
Chromobacterium violaceum ATCC 12472	meso	30	6.2726	7.2283	0.189188	4332
Oceanobacillus iheyensis HTE831	meso	30	4.9223	6.2685	0.085096	3488
Leptospira interrogans serovar Lai str. 56601	meso	30	4.5971	7.599	0.195324	3619
